# NEBULA: a fast negative binomial mixed model for differential expression and co-expression analyses of large-scale multi-subject single-cell data

**DOI:** 10.1101/2020.09.24.311662

**Authors:** Liang He, Alexander M. Kulminski

**Author notes:** Corresponding authors: Liang He, Alexander Kulminski.

## Abstract

The growing availability of large-scale single-cell data revolutionizes our understanding of biological mechanisms at a finer resolution. In differential expression and co-expression analyses of multi-subject single-cell data, it is important to take into account both subject-level and cell-level overdispersions through negative binomial mixed models (NBMMs). However, the application of NBMMs to large-scale single-cell data is computationally demanding. In this work, we propose an efficient NEgative Binomial mixed model Using a Large-sample Approximation (NEBULA)), which analytically solves the high-dimensional integral in the marginal likelihood instead of using the Laplace approximation. Our benchmarks show that NEBULA dramatically reduces the running time by orders of magnitude compared to existing tools. We showed that NEBULA controlled false positives in identifying marker genes, while a simple negative binomial model produced spurious associations. Leveraging NEBULA, we decomposed between-subject and within-subject overdispersions of an snRNA-seq data set in the frontal cortex comprising ∼80,000 cells from a cohort of 48 individuals for Alzheimer’s diseases (AD). We observed that subpopulations and known subject-level covariates contributed substantially to the overdispersions. We carried out cell-type-specific transcriptome-wide within-subject co-expression analysis of *APOE*. The results revealed that *APOE* was most co-expressed with multiple AD-related genes, including *CLU* and *CST3* in astrocytes, *TREM2* and C1q genes in microglia, and *ITM2B*, an inhibitor of the amyloid-beta peptide aggregation, in both cell types. We found that the co-expression patterns were different in *APOE2*^+^ and *APOE4*^+^ cells in microglia, which suggest an isoform-dependent regulatory role in the immune system through the complement system in microglia. NEBULA opens up a new avenue for the broad application of NBMMs in the analysis of large-scale multi-subject single-cell data.
