## Supplementary material for "NEBULA: a fast negative binomial mixed model for differential expression and co-expression analyses of large-scale multi-subject single-cell data": Table S1

### Sheet: ast_apoe234_coexp
	APOE2			APOE3			APOE4
logFC	P	Gene	logFC	P	Gene	logFC	P	Gene
0.218036	1.6975e-22	CST3	0.14519	1.37815e-31	CLU	0.141318	2.95971e-27	CLU
0.181054	6.90389e-21	CLU	0.145287	2.4301e-30	CST3	0.154012	2.33292e-18	CST3
0.141002	4.24837e-11	PTGDS	0.0972436	1.65582e-15	CPE	0.0816276	1.09598e-13	SLC1A2
0.127411	2.8178e-10	GLUL	0.0996148	4.95134e-14	GLUL	0.122906	3.09554e-13	TTYH1
0.177039	1.99756e-09	TTYH1	0.0931733	1.08297e-12	PTGDS	0.130281	5.12727e-12	GJA1
0.209966	6.21013e-09	SERPINE2	0.139545	3.02775e-12	ITM2C	0.140937	8.40662e-11	ITM2C
0.170831	8.2995e-09	ITM2C	0.102335	5.5318e-12	CKB	0.137195	3.23305e-10	SERPINE2
0.171671	2.72491e-08	PTN	0.106746	1.21993e-11	GJA1	0.183645	4.67384e-10	VIM
0.10922	4.94329e-08	CPE	-0.179629	3.95393e-11	DPP10	-0.227844	1.27907e-09	DPP10
0.137626	5.27065e-08	GJA1	0.151329	8.34461e-11	TUBB2B	0.0801568	4.54699e-09	CPE
0.103166	9.00808e-08	SPARCL1	0.118033	3.39004e-10	ATP1B2	0.0817373	5.17796e-09	SPARCL1
-0.143454	2.27047e-07	PRKG1	0.103433	3.51388e-10	TTYH1	0.0915385	6.33038e-09	CKB
0.262484	4.91676e-07	FBXO2	0.0818162	6.21288e-10	ATP1A2	0.188958	8.07382e-09	LAPTM4A
0.206733	1.01297e-06	HTRA1	0.156446	2.74806e-09	CLDN10	0.138848	2.58796e-08	ITM2B
0.173351	1.39624e-06	METTL7A	0.177919	3.19231e-09	WIF1	0.0867676	5.14628e-08	GLUL
0.540934	2.21911e-06	UNC50	0.140674	4.06638e-09	METTL7A	0.117034	6.07526e-08	PSAP
0.0923742	3.07576e-06	ATP1A2	-0.512802	4.91363e-09	DCLK1	0.290439	1.03249e-07	ERP29
-0.237442	4.83043e-06	DPP10	0.144969	5.23426e-09	ADGRG1	0.0712589	1.31956e-07	PTGDS
0.122652	5.62197e-06	PLPP3	0.0886442	3.54198e-08	FTL	0.12887	2.14679e-07	METTL7A
0.866032	6.18164e-06	TWISTNB	-0.888898	4.1029e-08	SLC38A1	0.105224	3.95782e-07	FTL
0.270235	8.07078e-06	CD59	0.109303	6.19117e-08	SERPINE2	0.0732532	5.20276e-07	ATP1A2
0.127186	1.0481e-05	PSAP	0.0622016	7.568e-08	SPARCL1	0.318309	9.16707e-07	YIF1A
0.232907	1.17284e-05	SCRG1	0.213534	8.1728e-08	CHRDL1	0.122855	1.15505e-06	MLC1
0.19402	1.27944e-05	TUBB2B	-0.347698	1.15027e-07	SNED1	0.0868136	1.2842e-06	PLPP3
0.286016	1.39482e-05	SMOX	-0.408238	2.51104e-07	KAZN	0.12165	2.55113e-06	WLS
0.450447	1.75518e-05	SSU72	0.124026	2.84707e-07	ITM2B	0.213154	2.75834e-06	TUBB4B
0.19638	2.47033e-05	WIF1	0.113331	3.32958e-07	AGT	0.148405	5.29975e-06	HSP90AB1
0.120197	2.6624e-05	FTL	0.142115	5.09945e-07	GJB6	0.104865	6.55173e-06	GPR37L1
0.173338	3.01906e-05	TMBIM6	0.138647	7.14256e-07	TSPAN7	0.129519	8.70561e-06	SCG3
0.357432	3.79667e-05	NPC2	0.144202	7.69067e-07	SCG3	0.13839	9.35488e-06	SARAF
0.156819	4.17547e-05	AGT	0.0441349	9.73508e-07	SLC1A2	0.0977048	9.84938e-06	PTN
-0.508805	5.13839e-05	TJP2	0.154896	9.79208e-07	HLA-A	0.127621	1.39026e-05	SLC3A2
0.391629	5.87135e-05	ASCL1	0.132405	1.34012e-06	ENO1	-1.15005	1.59851e-05	GFRA2
0.281435	8.09451e-05	TRIL	0.075254	1.39462e-06	FTH1	-0.66819	2.14011e-05	L3MBTL4
0.740597	8.17767e-05	PRDM6	0.257637	2.04298e-06	NKAIN4	-0.131238	2.6186e-05	ARHGEF4
0.134589	8.64695e-05	ITM2B	0.137434	2.24551e-06	SARAF	0.105827	3.46136e-05	GABRA2
-0.643675	9.76689e-05	ST6GAL1	0.150195	2.67015e-06	CSRP1	0.12143	4.37738e-05	SLC1A4
-0.32578	0.000101433	SNX14	0.72267	2.86566e-06	ABCB1	-0.0661136	4.45256e-05	PPP2R2B
0.451218	0.000110986	EMC6	0.17721	3.09372e-06	VIM	0.0980085	4.78636e-05	RAMP1
-0.172893	0.000115417	BICD1	0.708097	5.76576e-06	ORMDL2	0.239073	5.10994e-05	TMED2
0.182385	0.000118619	SCG3	-0.0519587	5.91099e-06	PPP2R2B	0.224227	5.92663e-05	ATP5F1
0.175295	0.000118891	HACD3	0.419118	8.25134e-06	WNT7B	-0.452095	6.71014e-05	TNC
-0.633511	0.000121965	PER2	-0.171561	9.30627e-06	DLGAP1	0.611028	6.98148e-05	TMEM234
0.396118	0.000123832	DEGS1	-0.285628	9.75172e-06	DGKB	0.0876966	7.02228e-05	ATP1B2
0.673338	0.000126601	CPTP	0.118404	1.05898e-05	HTRA1	0.0546506	7.13741e-05	NTRK2
0.216636	0.000131974	HLA-A	-0.183883	1.16616e-05	PLEKHA5	-0.329503	8.35819e-05	VCAN
0.37925	0.000134073	CDIPT	-0.310364	1.3792e-05	DPYSL3	0.172241	9.36601e-05	HSPA5
0.406099	0.000134599	LAMTOR4	0.115594	1.39893e-05	TMBIM6	0.242367	9.42824e-05	SLC25A6
0.207037	0.000153869	PRDX1	0.0836408	1.56111e-05	PSAP	0.126059	9.68679e-05	RPL13
0.427683	0.000155532	CYB5R1	0.135523	1.77958e-05	SLC1A4	0.10219	0.000108501	CD81
0.113196	0.000167379	ATP1B2	-0.0980939	2.07612e-05	ARHGEF4	0.126731	0.000108575	GJB6
0.0588494	0.000205927	SLC1A2	0.159857	2.11369e-05	ZNF302	0.165412	0.000130653	CD47
-1.26293	0.00024664	CA3	0.490731	2.48812e-05	ELOVL4	0.138457	0.000131255	IFITM3
0.146729	0.00029832	RAMP1	0.425565	2.5541e-05	DTX3L	0.0712115	0.000143182	AQP4
-0.446856	0.000308268	ERC2	0.0794977	2.66705e-05	MT3	-0.378707	0.000143184	CKMT2
-0.0889858	0.000310541	PRKCA	0.1692	2.97354e-05	EDNRB	-0.844614	0.000148959	CD226
-0.686282	0.000311347	SRGAP2	0.202798	3.00667e-05	MARCKSL1	0.104538	0.000149373	AGT
0.11232	0.000322767	C1orf61	0.298433	3.23565e-05	G6PC3	-0.174613	0.000163543	NAV1
0.598531	0.000335352	SUMO3	-0.291236	3.5477e-05	VCAN	-0.171046	0.00017558	GAN
-1.50511	0.0003482	LAT2	0.0953274	3.62378e-05	GPR37L1	0.30915	0.000178924	WDR75
0.59466	0.000371785	TICAM1	-0.251313	3.92847e-05	PIP5K1A	0.122297	0.000183311	LDHB
0.30959	0.000377918	SIGIRR	0.121613	4.03004e-05	MGLL	0.106065	0.000199586	PRNP
0.21787	0.000404735	ENHO	0.118596	5.00662e-05	TSC22D1	0.0979275	0.000201741	LRP1
0.187105	0.000407002	LDHB	0.134812	5.40571e-05	EPHX1	-0.632642	0.000220956	RASL12
0.224243	0.000448976	CHRDL1	0.0390385	5.59633e-05	SLC1A3	0.243485	0.000227279	GABPA
-0.330128	0.00045046	ATP9A	0.0689372	6.26223e-05	PLPP3	0.0937954	0.000227713	TMBIM6
-0.296725	0.000463871	ST6GALNAC3	0.181433	6.63767e-05	PLTP	0.102972	0.000234017	HEPN1
-1.53452	0.000472811	PIRT	-0.243897	7.19547e-05	CERS6	-0.350414	0.000237381	GPC6
0.938412	0.000487771	ATP8B3	0.114406	8.35281e-05	SYT11	0.104857	0.000253228	KCNJ10
-0.239841	0.000495839	DPP6	0.137372	0.000103189	LMBRD1	0.0752134	0.000254968	MT2A
0.0944583	0.000554282	FTH1	-0.305819	0.000103314	CD44	0.113603	0.000284432	BCAN
0.0922453	0.000585375	DLC1	0.163939	0.000114135	CALR	0.211947	0.000286397	SYVN1
0.462182	0.000629941	CNPY3	0.31403	0.000116481	SOX12	0.0714259	0.000287419	FTH1
-0.642943	0.000649413	FAM122C	-0.63458	0.000121377	KCNN2	0.197807	0.000293396	PPT1
-0.356175	0.000677878	CCK	0.109159	0.000136588	HEPN1	0.203733	0.000296916	ILF3
-0.136439	0.000685047	DCLK2	0.156847	0.000151865	CTSF	0.0878289	0.000297166	DKK3
1.30014	0.000689798	RHAG	0.283737	0.000153419	DDOST	0.133403	0.000305979	DAG1
0.345703	0.000700834	TEX264	0.546137	0.000162062	BTN3A1	-0.504412	0.000312296	ST6GAL1
0.525453	0.00072108	ERAP2	0.231017	0.000166213	SLC2A1	-0.539693	0.000315912	ID3
0.661472	0.000732336	ATG101	-0.428512	0.000176335	SNCA	0.214191	0.000317594	STMN3
0.528286	0.000742569	GPER1	0.322495	0.000187367	KLHL36	0.1346	0.000322705	C10orf54
-0.528905	0.000842397	SH3PXD2A	0.140062	0.000192842	GRINA	-0.293336	0.000325889	TJP2
0.130597	0.000858291	NAT8L	0.132864	0.000194561	CTSH	-0.0492463	0.000338508	DTNA
0.162787	0.000865032	EPHX1	-0.134182	0.000194657	PIBF1	0.307989	0.000345126	NPM1
0.198615	0.000866524	NDUFA4	0.222021	0.000195344	PGK1	-0.209019	0.000363977	DAAM2
0.344274	0.000897421	RPS19BP1	0.124246	0.000206305	C10orf54	0.105565	0.000368339	HNRNPA2B1
-0.610874	0.000928189	EMP1	-0.397328	0.000213154	GALNT15	0.270837	0.000392798	TOR3A
0.0785939	0.00093761	CKB	0.258259	0.00022836	DNASE2	0.199199	0.000406762	OMG
0.292226	0.000970318	ZIC2	0.13051	0.000229066	WFS1	0.166116	0.000408897	TMCO1
-0.469751	0.000970529	CD44	0.772718	0.000234211	NPHS1	0.181295	0.000424837	SCAMP1
0.240247	0.000982618	SELENBP1	-0.414534	0.000273984	HS6ST3	-0.753285	0.000441589	CRISPLD1
0.57893	0.00100858	C20orf24	-0.344857	0.000307403	TNC	-0.731195	0.00044654	MRPS22
-0.786931	0.00106252	CTAGE5	-0.727775	0.000307697	IGFBP5	0.155198	0.00044836	SSPN
0.391944	0.00107528	TTI2	0.133088	0.000326584	LAPTM4A	-0.32391	0.000450636	STXBP5L
-0.582193	0.00111705	SLC38A1	0.460171	0.000352398	CDH9	0.130145	0.000456819	CD63
-0.0585588	0.00112979	PPP2R2B	-0.137493	0.000376284	RPRD2	-0.403045	0.000465494	ACOT7
-1.63923	0.00120583	BCL11A	0.0702791	0.000389193	PTN	0.190446	0.000476628	CLTB
-0.456886	0.00120985	GFPT2	-0.398771	0.000432242	KCNJ3	-0.670516	0.000478183	SCN2A
0.399942	0.00121421	TRIB1	0.551461	0.000440637	C6orf132	0.11537	0.000537524	TSPAN7
-0.223621	0.00132873	TENM4	0.138274	0.000450941	CXCL14	0.207975	0.000549689	TSPAN14
0.209815	0.00136823	HSPA5	0.127687	0.00048552	MFAP3L	0.0817038	0.000563899	MT1E
1.24737	0.00137153	PMFBP1	-0.324168	0.000487782	TMEM132D	-0.340111	0.000564821	SERPINI2
-0.0416941	0.00137395	CTNNA2	0.280435	0.000504756	PFN1	0.312714	0.000577743	TMEM198
0.618952	0.00140252	DZIP1L	-0.0646198	0.00051282	GLIS3	0.107358	0.000582453	CLDN10
0.440037	0.00141383	MBIP	-0.274531	0.000522641	CLTA	-1.39587	0.000601784	CHAF1A
1.06043	0.00141677	EPHB4	0.166027	0.000540041	STOM	-0.227022	0.00060701	TENM4
0.0747663	0.00143564	AQP4	-0.0603723	0.000599378	PRKG1	0.0403539	0.000612054	SLC1A3
0.22448	0.00144792	CFL1	0.340291	0.000616267	B4GALT7	0.124513	0.000617087	WFS1
0.793775	0.00151358	SLC25A10	0.209777	0.000637617	WRB	0.0795806	0.000619176	HEPACAM
-0.523387	0.00159418	TMEM184C	0.298541	0.000640121	GPR89A	0.0750268	0.000641027	MT3
-0.300975	0.0016136	CLOCK	0.088539	0.000674248	BSG	0.260857	0.000662402	EMC4
-0.106917	0.00162975	NAV2	0.20094	0.000745928	SRP9	-0.278608	0.00068726	PLCE1
0.648501	0.00165538	RABIF	-0.175218	0.000785244	GTF2IRD1	-1.0254	0.000743297	CPB1
-0.124693	0.00166231	KMT2C	0.206013	0.000802283	GCSH	0.123739	0.000746676	CHRDL1
-0.34128	0.00170901	PFKFB2	0.234995	0.000810169	NDUFB3	0.374026	0.000765673	TUBB4A
0.086778	0.00175086	MT3	0.926911	0.00084091	CA4	0.0879306	0.000792816	FAM107A
0.357139	0.00176592	BANF1	0.0754025	0.000851522	GABRA2	0.147364	0.000806765	CANX
0.306707	0.00181136	NKAIN4	0.362796	0.000853478	UPRT	0.20699	0.000819075	ERGIC3
0.130289	0.00188679	PAQR8	-1.20234	0.000868189	ADGRF5	-0.354327	0.000835644	AGPS
0.155997	0.00191045	PBXIP1	0.197692	0.000875588	SLC25A5	-0.318649	0.000838192	CCSER1
0.106449	0.00191374	GAPDH	0.0673636	0.000883561	PON2	0.205265	0.000841476	COPB1
-0.441446	0.00195927	ASIC2	-0.292901	0.000887891	MAN1C1	0.139387	0.000883898	ANOS1
0.355935	0.0019779	NRBP1	0.376136	0.000904277	XRCC3	-0.470609	0.000884119	FAM189B
0.377826	0.00200345	NQO1	0.30126	0.000919883	DHCR7	-0.242718	0.000989235	TBCD
0.610175	0.00200981	RGS14	0.2997	0.000949248	AIFM1	-1.04491	0.00101065	BCL11A
-0.468623	0.00201084	MAN1C1	0.0893076	0.000950471	RAMP1	-0.21854	0.00103979	SLC7A2
-0.473902	0.00211158	NPHP4	0.791299	0.000968632	HENMT1	0.260644	0.00104443	TMEM176A
0.135594	0.00213465	SARAF	0.0389346	0.000973929	CADM1	-0.443985	0.00106581	AC092835.2
-0.345821	0.00216897	JUN	-0.417568	0.000996252	NMNAT2	0.461561	0.00107411	CA10
0.173925	0.00226439	LAPTM4A	0.130604	0.0010589	TRIL	0.215232	0.00108457	AKIRIN1
0.198377	0.00228514	SLC44A2	-0.148353	0.00107688	KLF7	0.142527	0.00111216	ATP2A2
0.234701	0.00235435	ATP6V0B	0.187089	0.0010786	TYRO3	0.113653	0.00112569	PTAR1
0.159618	0.00239759	GJB6	0.101866	0.00118623	PMP22	0.215648	0.00113578	CARKD
-0.167586	0.00245571	TPST1	0.361828	0.00121354	STK16	0.597364	0.0011408	DPH2
0.166101	0.00246239	NDFIP1	-0.637543	0.00121622	LMO2	-0.456881	0.00115748	GTPBP10
0.305768	0.00252949	ATP6V1G1	0.950214	0.0012229	ELOVL3	0.262579	0.00116724	CSNK1G1
-0.421566	0.00253139	SERPINI2	0.336013	0.00126916	ALKBH6	0.267823	0.00117661	NUDT22
-0.391203	0.00256634	CCSER1	0.444087	0.00130519	KRTCAP3	0.104772	0.00127938	ATXN10
0.310376	0.00258633	REEP2	0.20065	0.00135112	ANKRD9	0.21475	0.00130541	NARS
0.357833	0.00264622	GRTP1	0.264829	0.00135548	SPRY1	0.2212	0.00132022	TBC1D13
-0.0611265	0.0026493	QKI	0.475827	0.00138172	CHEK2	0.216725	0.00132121	KIAA2013
0.30205	0.00269887	CHST7	0.178065	0.00144468	TMEM106B	0.222225	0.00134058	ELOVL1
0.371759	0.00271244	IRF3	-0.111004	0.00146232	TPST1	0.0906873	0.00134451	SYT11
0.130833	0.00272408	PDGFRB	-0.387229	0.00147415	MIOS	0.121029	0.00136429	TMEM132A
-0.314758	0.00274812	SNED1	0.635093	0.00152456	LGALSL	-1.55726	0.0013754	ASL
0.152055	0.00276808	PMP22	0.0953386	0.00153436	HACD3	0.150552	0.00138468	CSDE1
-0.412979	0.00279067	EXOC3	0.128139	0.00155496	ELOVL5	0.141236	0.00143779	SPCS2
0.465759	0.0028167	IPO13	-0.814697	0.00158108	PAOX	-0.35364	0.00144147	CFAP43
0.509473	0.00285505	NIPA2	0.117201	0.00159765	SCRG1	-0.177639	0.00144255	MAP3K13
0.318807	0.0028989	WRB	0.576126	0.00159912	TDGF1	-0.345139	0.00145251	TIPIN
0.392052	0.00291396	CLDND1	-0.106036	0.00168279	AGAP1	0.0651851	0.00152292	AHCYL1
-0.385577	0.00294252	ELL2	-0.518201	0.00168815	RETSAT	-0.820019	0.00162627	CCNB2
0.212978	0.00308298	RPS23	-0.132556	0.00171954	DPP6	0.195357	0.00165055	ZNF260
-0.749051	0.00310272	CCDC190	0.453859	0.00177273	MAL2	0.19109	0.00167867	KBTBD11
0.342946	0.00312934	FIBIN	0.124596	0.00177794	PDXK	0.109101	0.00169226	HLA-A
0.247595	0.00314156	SSX2IP	-0.351722	0.00177966	BEND6	0.253138	0.0017186	GID8
0.226588	0.00317353	PHGDH	0.105006	0.00181676	ALDOA	0.112432	0.00174524	SPOCK2
0.401105	0.00319919	FAM160B2	0.671223	0.00181977	LBH	0.287137	0.00174629	BAG1
-0.758806	0.00324351	CEACAM8	0.433414	0.00182042	HLA-DPB1	0.0860849	0.00177361	BRINP3
0.107701	0.00327576	DKK3	-0.382193	0.00183012	BFAR	-0.0957787	0.0017801	DCLK2
0.267361	0.00329044	GAREML	0.118189	0.00185618	MFGE8	0.112929	0.00178498	ATP2C1
0.278108	0.0033127	EMC7	-0.106822	0.00187461	CRADD	0.290157	0.00179888	REXO4
1.14332	0.00333386	TRIM68	0.210697	0.00190283	SNU13	-0.303844	0.00180115	SEMA6A
1.59217	0.00333676	CES3	0.26366	0.00191181	TMEM126A	0.0913246	0.00180498	TUBB2B
0.05218	0.00342218	NTRK2	0.402373	0.00200126	KCNMB4	0.379956	0.00196951	PHB
0.200152	0.00344432	CHCHD2	-0.106643	0.00202751	BMPR1A	0.109669	0.00197833	IGFBP7
0.277499	0.00351889	CTSL	0.3561	0.0020454	PTRHD1	-0.701458	0.00198048	SRPX
-0.319547	0.00360105	DGKB	-0.274346	0.00207925	ATP1B1	0.168756	0.00199328	INPP1
0.798902	0.00361908	SLC22A3	-0.178724	0.00208958	VCL	0.258226	0.00200478	SURF1
0.126771	0.00369234	MGLL	-0.1286	0.00208962	TENM4	-0.291161	0.00201815	HDAC1
0.351906	0.00371511	MAN1B1	0.186815	0.00210204	SIGIRR	0.160729	0.00201959	PNKD
-1.48271	0.00371614	SLC2A3	-0.294078	0.00210357	ZNF337	0.197239	0.00203123	LRRC7
-0.374271	0.00371837	NGLY1	0.387465	0.00210814	B3GNT5	0.0634588	0.00203152	SLC4A4
0.141754	0.00374863	SRP14	-0.643638	0.0021442	SYT7	-1.33168	0.00204154	RAB33A
0.109476	0.00380161	HEPACAM	-0.271756	0.00218044	SLC9C2	-0.308058	0.00215243	RUNX1
0.441507	0.00383326	MXRA8	0.269767	0.00223994	SLC2A8	0.148305	0.00220418	RNF150
-0.259828	0.003856	EVL	0.128725	0.0022927	TUBB2A	0.230536	0.00221679	CHMP2B
0.12317	0.00393229	ETNPPL	0.448229	0.00230695	PLPPR1	0.163053	0.00225294	AK4
0.601824	0.00395197	NETO2	-0.225709	0.00233353	WDR49	-0.370303	0.00226462	AP3M2
-0.277849	0.00395508	PHF20L1	0.15217	0.0023565	ATP5A1	-0.847777	0.00233787	RP11-500M8.7
0.269561	0.00396866	PPP2R1A	0.791772	0.00235976	ADGRD1	-0.478186	0.00234883	PCDH11Y
0.489825	0.00400102	SIX5	0.443081	0.00239882	ZNF473	0.199777	0.00235154	OPTN
-1.23922	0.0040024	SMYD2	0.119394	0.00240117	RNF13	0.1687	0.0023557	MSMO1
-0.0969973	0.00410722	CAMTA1	0.253219	0.00242043	TMEM257	0.138813	0.00239504	POR
0.239061	0.00410913	TMEM219	0.202487	0.00242716	EFHC2	-0.351314	0.00241934	MAN1C1
0.389879	0.00415075	TMEM55B	0.367777	0.00243441	SNRPB	0.1896	0.00242149	SLC39A7
0.288026	0.00415177	MRFAP1	0.263273	0.00243585	ZNF324	0.0946455	0.00245205	HTRA1
0.145409	0.00419027	VIM	0.168747	0.00247824	ATAD1	-0.591108	0.00248867	ST8SIA5
0.197367	0.00421635	MPC1	0.17204	0.00253605	CPNE3	0.22602	0.00249737	HSPA2
0.225109	0.00422277	B4GAT1	0.153567	0.00256338	PNKD	0.135919	0.00250264	P4HB
0.184564	0.00427653	GRINA	0.524521	0.00260844	ABO	-0.157613	0.00253388	C14orf159
0.158846	0.00427702	IL6ST	-0.311859	0.00261091	TRIM16	0.218397	0.00254007	BCL7C
-0.316141	0.0042808	JUNB	-0.272204	0.00261426	COPB2	0.181102	0.00256097	CUEDC2
-0.333897	0.00433799	KPNA4	0.172797	0.0026644	SERPINB6	0.183819	0.0025809	SMC3
0.192636	0.00436637	TMEM94	-0.337789	0.00266906	SH3GL2	-0.609736	0.00258551	TIMM21
0.203648	0.00438392	IGSF10	-0.241172	0.00272676	SEC23IP	0.325212	0.00261193	CCDC28B
0.411122	0.00442362	BLVRA	-0.470526	0.00275332	NGEF	-0.507823	0.00263373	GUCY1A3
0.116969	0.00453209	CSRP1	0.193364	0.00276087	CTSL	-0.352101	0.00266739	ADAP2
0.477945	0.00453946	EIF2B2	0.688293	0.00278133	ARL9	-0.0936094	0.00274588	ITPKB
