## Supplementary material for "NEBULA: a fast negative binomial mixed model for differential expression and co-expression analyses of large-scale multi-subject single-cell data": Table S2

### Sheet: mic_apoe234_coexp
	APOE2			APOE3			APOE4
logFC	p	Gene	logFC	p	Gene	logFC	p	Gene
0.14142	1.05335e-05	C1QA	0.152483	1.39265e-07	GNB4	0.119633	6.42663e-09	CD74
0.105533	1.47382e-05	CD74	0.407734	5.10865e-07	PKNOX2	0.172276	8.35154e-08	CANX
0.350017	2.97639e-05	RPL18A	0.284708	2.14264e-06	LGALS3BP	0.220361	5.71591e-07	TTYH3
0.323817	7.61321e-05	HBG2	0.275501	6.4557e-06	PPP1R9B	0.263448	1.61228e-06	COL5A1
0.136154	7.97047e-05	CST3	0.364048	8.73489e-06	FITM2	0.213094	2.1805e-06	TMEM179B
0.310746	0.000128338	ZNF736	0.107651	1.30106e-05	C1QB	-0.54205	2.76452e-06	CBLB
0.377213	0.000182576	ODC1	0.276495	2.62059e-05	PRCC	0.106585	3.89446e-06	CD81
0.182457	0.000186271	YWHAH	0.15955	2.91288e-05	TREM2	0.162057	1.0263e-05	VPS41
0.238916	0.000195988	ZNF69	0.173155	3.52114e-05	NUP107	0.245221	1.4892e-05	FAM110A
0.122509	0.000213784	C1QB	0.138407	3.76151e-05	MX1	0.205222	1.77579e-05	UPF3B
0.238951	0.000233186	RHOG	0.244618	3.90824e-05	TCOF1	0.27512	2.00973e-05	RNASE2
0.431163	0.000249568	HTATIP2	0.151123	4.53465e-05	FCGR1A	0.200366	2.27279e-05	PSMD13
0.152211	0.000258844	CD14	0.271476	5.41399e-05	SMIM19	0.115849	3.06526e-05	PCM1
0.497531	0.000272157	ALKBH8	0.192649	5.65576e-05	C5orf42	0.224483	3.46954e-05	KLHL8
0.298333	0.000324791	YIF1B	0.230056	8.37844e-05	NFRKB	0.235667	3.67574e-05	DDOST
0.350235	0.000331911	LRP10	0.207759	0.000113977	STEAP3	-0.781546	3.95605e-05	ME1
0.13771	0.000362544	C1QC	0.227874	0.000152425	HECW1	0.272072	4.18426e-05	PTPRB
0.532723	0.000401691	ANKRD55	0.247696	0.000199202	MAPK8IP1	0.282025	4.21802e-05	NADK2
0.360563	0.00040915	FLII	0.373791	0.000210688	TNN	0.197554	4.4197e-05	EPRS
-0.557522	0.000420965	TRERF1	0.15321	0.000236287	APOC1	0.124036	4.88779e-05	RPL15
0.31985	0.000435942	PSMD12	0.237481	0.00024375	ATXN7L3B	0.145701	5.07353e-05	APOC1
0.129204	0.000473588	HLA-DRB1	0.188929	0.000255546	IMMP1L	-1.09734	5.89335e-05	FAM81A
0.520661	0.000480275	MRPS18B	0.243908	0.00025941	C16orf58	0.184827	7.16196e-05	SYNGR2
0.405479	0.00056252	MRPS14	0.20664	0.000284129	WDR91	0.165513	7.36142e-05	DDHD1
0.25391	0.000585338	RNASE6	0.301023	0.000285915	TSR2	0.14892	7.82402e-05	TAPBP
0.268495	0.000585656	TMEM127	0.127592	0.00031474	COX4I1	-1.16389	8.57837e-05	C5orf30
-0.736498	0.00059634	FYN	0.194973	0.00038523	SIRT1	-0.862663	0.000100005	CENPT
0.195288	0.000756181	ARMC9	0.232991	0.000425574	CEP104	0.374506	0.000101288	PHF13
-1.07673	0.000801969	CD44	0.214494	0.000458103	DAZAP1	0.26478	0.000101375	MFSD5
0.50982	0.000807596	NRG4	0.118261	0.000459088	GPX1	0.238535	0.000116971	COL8A2
-0.524066	0.000840411	PPP2R5A	-0.772746	0.000530816	CCDC69	0.190317	0.000135822	GPR65
0.173949	0.000956559	NPC2	0.178962	0.000565599	CD164	0.0700735	0.000135936	DOCK4
0.303132	0.00100528	LRRC40	0.185511	0.000570151	DPY19L4	0.256675	0.000140971	DKC1
0.387265	0.00102322	KLF16	0.229777	0.000571577	WDR45	0.143921	0.000159898	LYL1
0.371475	0.00103741	STRN4	0.37962	0.000591334	ZNF426	0.382091	0.000182387	CCBE1
0.0625677	0.00113271	DOCK4	0.166123	0.000617654	AKAP7	-0.623009	0.00020099	RNF2
-0.240998	0.0011977	MAN1A1	-0.175912	0.000620698	PARP8	0.207429	0.000207671	PRKRA
0.181074	0.00122633	EEA1	0.224615	0.000632014	ATAD3A	0.19331	0.000298588	RHOG
0.281041	0.00126833	INPPL1	0.249602	0.00064025	FKBP4	0.204298	0.00030932	ELP5
0.152354	0.00128124	SIPA1L2	0.0573889	0.000651608	GNAQ	0.133	0.000321636	KIF5B
0.196991	0.00133052	ZYG11B	0.227703	0.00071559	TAF13	0.280467	0.000335203	ENTHD2
0.205124	0.0013552	DCP2	0.257569	0.000735218	YDJC	0.179703	0.000335814	C5orf15
0.413826	0.00141348	S100A9	0.328054	0.000741247	TAGLN	0.224298	0.00035892	P2RY11
0.272368	0.00145316	ARL8A	0.273482	0.00074458	BVES	0.151543	0.000395993	TSPO
0.205006	0.00147756	PYCARD	0.10155	0.000828619	C1QA	0.11279	0.000434323	C1QC
0.37396	0.00156269	DDA1	0.226985	0.000847518	LMO3	0.288164	0.000444827	CPT1C
0.0980019	0.00156997	ITM2B	0.341782	0.000852781	INAFM1	0.174998	0.000455723	NCF1
0.345115	0.00157486	CCDC40	-1.28863	0.000972165	LRRC74A	0.103145	0.000481491	ITM2B
0.174209	0.00160511	OLA1	0.250997	0.000978005	SERPINA1	0.170845	0.000481919	LOXL3
0.504113	0.00161732	AVIL	0.231641	0.00103634	NEB	0.258285	0.0005403	PEX10
0.360152	0.00162341	FBXL15	-0.331714	0.00103722	VWA8	0.113588	0.000558749	APLP2
0.350027	0.00166084	LINC00116	0.45406	0.00109502	MMGT1	0.173393	0.000586916	WDR43
-0.839455	0.00166367	SKAP1	0.102561	0.00114597	RPS11	0.229017	0.000590173	TMEM120A
0.267823	0.00168906	CRTAP	0.425735	0.00115922	CFAP100	0.251689	0.00059332	TBC1D10B
-0.526715	0.00170576	ZDHHC20	0.268292	0.00118838	CPNE2	0.133242	0.000611962	ASAH1
0.305252	0.00172036	TBC1D30	0.370917	0.00124695	CYP3A43	0.187333	0.000624075	FAM21A
0.0889844	0.00174197	PSAP	0.0924543	0.00125511	ADK	-0.781341	0.000631492	SQLE
0.482001	0.00176135	TRIM8	-0.513046	0.00125952	TUBA1C	0.266085	0.000637815	SYPL1
0.351563	0.00176375	MAGED2	0.15206	0.00126717	OPHN1	0.255477	0.000660475	COL18A1
0.0465108	0.00178933	PLXDC2	0.237613	0.00131753	CNRIP1	-0.926117	0.000668262	CCDC47
0.469764	0.00186195	FKBP1B	0.298999	0.00134435	APEH	-0.75112	0.00068639	FYN
0.133707	0.00189753	GPX1	0.242142	0.00140367	SSH3	0.237451	0.000694969	PLPPR2
0.247688	0.0020152	C1orf27	0.187722	0.00145419	MTF1	-0.643309	0.00071639	LIX1L
-0.918022	0.00204315	NCAM1	-0.623741	0.0014559	FYN	-0.681248	0.000741686	IL12RB2
0.146039	0.0020734	XPO5	0.257731	0.00154326	TRIP6	0.223832	0.000900759	SNRNP48
-0.149365	0.00209726	ZBTB20	0.185088	0.00154683	EP400NL	0.134711	0.000974496	CTSH
0.470206	0.00210264	LDOC1L	-0.933056	0.00158344	UBE2Q1	0.0848664	0.00103026	C3
0.402505	0.00211538	CEP131	0.18241	0.00160416	ATP6V1F	-0.664409	0.00103208	PMP22
0.281588	0.00215527	CACNA1B	0.268486	0.00164943	KBTBD6	0.0783076	0.00104543	PSAP
0.278974	0.00222114	DDX23	0.34428	0.00170128	MGST1	0.155319	0.00106189	STK32B
-1.01885	0.00228035	CCDC88C	0.249748	0.00172982	DAG1	-0.835494	0.00106633	KLHL12
0.119827	0.00229464	PBRM1	0.206201	0.00177309	CLUH	0.239903	0.00107508	PDPN
-0.440196	0.00236224	DENND1B	0.153899	0.0017932	FCGRT	0.141168	0.00107815	CEBPA
-0.811314	0.00238699	SLCO3A1	-0.229233	0.00192555	HMBOX1	0.0873611	0.00108335	RPL28
0.200006	0.00239293	SLC43A2	0.0719602	0.0019293	NUMB	0.121597	0.00110884	SSBP2
0.221982	0.00239647	WASH1	0.207408	0.0019434	DNAJC8	-0.766095	0.00112684	WDR17
0.107404	0.00254501	VSIG4	0.296203	0.00195279	LCA5	0.269798	0.00116246	GARS
0.404789	0.00257328	C4orf33	0.207974	0.00204844	CCDC159	0.273472	0.00119509	FILIP1
0.214215	0.00259678	FKBP8	0.339735	0.00207863	HYAL2	0.0737249	0.00120077	SORL1
-1.28121	0.00260325	CD247	0.132238	0.00210654	BICD1	0.17215	0.00120092	CDC40
0.300094	0.00265789	ISG15	0.121369	0.00217728	CD14	-0.657391	0.00128031	LATS2
0.116775	0.00269913	HCK	0.193543	0.00223772	C12orf4	0.156649	0.00129354	SLC7A6
0.254227	0.00281626	GTF2IRD1	-0.726464	0.00224689	SKAP1	0.228811	0.001302	TMED2
0.269337	0.00288079	FAM212A	0.136268	0.00233034	CYTH3	0.0673767	0.0014116	ARHGAP24
0.134243	0.00288836	CPM	0.298789	0.00239061	KCTD6	0.161058	0.00144657	SHFM1
0.208902	0.00301851	TMA7	-0.0900669	0.00241023	RABGAP1L	0.118192	0.00145916	UBE2E1
0.219575	0.00308492	PFDN1	0.220865	0.00241106	C5orf51	-0.765749	0.00147109	GPC6
0.317256	0.00309724	EPRS	-0.516991	0.00248303	RTCA	-0.821702	0.00151684	SLA2
-0.573346	0.00313987	PLCB1	-0.89414	0.00259179	PAK7	0.111134	0.00164911	FAU
-1.22598	0.00314083	CCDC97	0.158844	0.00264462	PML	-0.14271	0.00165246	HSPA1A
0.294513	0.00326387	CYHR1	0.178563	0.00265784	H2AFJ	0.177868	0.00166746	PPT1
0.304	0.00329439	ZNF175	0.186391	0.00270763	PUS1	0.161168	0.00167744	MXD4
0.3642	0.00330003	UBE2A	0.351718	0.00275072	BCL2L2	0.294998	0.00167809	TPRKB
0.66864	0.00335391	ROBO4	-0.61938	0.00279283	GPN3	0.238345	0.00168649	MICALL1
0.191073	0.00336367	CYTL1	-0.237005	0.00280954	EEA1	0.462591	0.00170837	L2HGDH
0.126771	0.00336569	HLA-E	0.173281	0.00285401	SMARCAL1	0.226082	0.00179262	PSMC3
0.319896	0.00354745	TUBD1	-0.249264	0.00302358	CHN1	0.113302	0.00186733	SPP1
0.22511	0.00358677	BCAP31	-0.2048	0.0030952	TTC14	0.219416	0.00187559	SEMA6D
-0.229217	0.0036162	SRSF7	0.345359	0.00311283	ABHD14A	-0.292789	0.00190136	RNF115
0.194263	0.00376904	FBXO28	0.123922	0.00313608	APBA1	0.243655	0.00197759	NFKBIE
0.375927	0.00383446	NEXN	0.160626	0.00319934	IER3	-0.360062	0.00199216	UHRF1BP1L
0.310714	0.00383719	SLC9A7	0.12512	0.00323321	LAIR1	0.109373	0.0020237	LAT2
0.203232	0.0038599	NOSIP	-1.10711	0.00328501	GRIN3A	0.167463	0.00207326	IRF2BP2
-0.78647	0.00389207	TMPO	0.192008	0.00329847	AMOT	0.266823	0.00212186	HCFC1R1
0.281594	0.00389964	C11orf74	0.182313	0.00333246	TPM1	0.0942485	0.00215891	ADAM28
0.275957	0.00390774	CCDC82	0.149881	0.00338049	AGGF1	0.137393	0.00227566	C3AR1
0.245953	0.00390811	LTA4H	0.139947	0.00345021	RIC8B	0.213731	0.0023087	RNF121
0.302716	0.00394619	ZBTB21	-0.607304	0.0035318	FSD1L	-0.274936	0.00234534	CNTNAP2
-1.18879	0.00398882	SH3BP5	-0.324327	0.00359133	CD47	0.152876	0.00248277	FHOD1
0.279376	0.00400329	EIF3I	0.0539613	0.0036186	CD74	0.151041	0.00253951	CCR1
0.286219	0.00409093	GLTSCR2	-0.69872	0.00364559	TRAPPC2	0.091907	0.00256096	ARMC9
0.197336	0.00412467	ZDHHC5	0.252606	0.00370139	PFDN4	0.138974	0.00259995	IL6R
-0.875881	0.00418928	SAMD3	0.0366112	0.00370763	DOCK4	0.142264	0.00262243	TPP1
0.521417	0.00431146	CLDN4	0.18081	0.00373241	BET1	0.201477	0.00265665	HGF
0.502026	0.00435094	NPIPB3	0.179067	0.00375555	CXCL12	0.177981	0.00270441	UQCRQ
0.228829	0.00435946	GPATCH2	-0.118708	0.0038435	EVL	0.117697	0.00274128	FCGRT
0.0876556	0.00443209	C3	0.140981	0.00394021	NPRL3	0.137716	0.0027414	TREM2
0.387165	0.00453927	URB2	0.206212	0.004011	ISCU	0.118301	0.00278075	FCER1G
0.188463	0.00465245	GPSM3	0.332818	0.00404	MPND	-1.23129	0.00280622	CFAP221
0.0984225	0.00468134	CTSB	0.236356	0.00406284	LYRM1	0.225595	0.00287986	PCDH7
0.249997	0.00472772	PAFAH1B2	0.20763	0.0040774	RSAD2	0.197693	0.00288067	EIF4EBP1
0.313517	0.00495358	DNAJA2	0.183986	0.00421538	NAGA	-0.744217	0.0029091	NEBL
-1.13684	0.00496189	PRKCQ	0.263354	0.00422777	RASGRF1	-0.898744	0.00299502	FAM65B
0.193056	0.00498389	APOC1	0.205684	0.00423644	ACP2	0.209622	0.00299676	SERPING1
-0.368752	0.00499783	HNRNPL	0.188252	0.00424438	PTGES2	0.044596	0.00312926	PLXDC2
0.250791	0.00503509	SYNGR2	0.398647	0.00429126	CKS1B	-0.405087	0.00321358	RCC1
0.186888	0.00505435	TM2D3	-1.70031	0.00434149	2020-09-04	0.118551	0.00321532	ENTPD1
0.440917	0.00507995	DYRK4	0.0835073	0.00439891	GSN	-1.52337	0.00325309	HPCA
-1.02086	0.0051486	ADARB2	0.234046	0.00442211	CALHM2	0.263814	0.00332223	NT5C3B
0.277758	0.0051813	PEX3	0.286022	0.00444725	PNPLA7	0.192891	0.00335304	CHEK2
0.347144	0.005217	AQP11	0.226174	0.00451926	ZNF812	0.199357	0.00337049	KIF1A
0.177938	0.00524021	TRIM13	0.312071	0.0046057	TMEM183A	0.178295	0.00338223	KDSR
0.191359	0.00525629	RPS5	0.177318	0.00470657	FUCA2	0.150056	0.00344047	SUPT20H
0.105252	0.00528774	RPLP1	-1.19643	0.00470895	ZNF525	0.207106	0.00354571	PHB
0.0590564	0.00530128	FRMD4A	-0.54849	0.00481243	CHGA	-0.942267	0.003561	CD247
0.142123	0.00532867	ATXN2	-0.403531	0.00490729	ZCCHC10	-0.918983	0.00356653	C8orf33
0.152019	0.00559887	CORO1C	-0.637282	0.00493828	DUSP3	0.262785	0.00360155	DOCK6
0.38054	0.0056955	PPP1R16A	0.225457	0.00499107	ZMAT4	-0.10668	0.00374155	AOAH
0.122742	0.00585236	RPS2	-0.785346	0.00500759	ELAVL2	0.194746	0.00376619	ARSA
0.247546	0.00586891	CEP295	0.162978	0.00508076	CSTB	0.145035	0.00376822	DLEU1
0.170533	0.00588729	TMED9	0.17242	0.00525546	FARSB	0.128143	0.00378861	TLR1
0.334768	0.00592194	DUSP6	0.119429	0.00531946	EBI3	0.423759	0.00384496	IMPACT
-0.731125	0.00592876	ITGA4	0.189596	0.00541301	C20orf27	-0.231465	0.00385184	RANBP9
0.805431	0.00596601	PREB	0.241261	0.00544741	CDH20	0.0997501	0.0039336	TMBIM6
0.478021	0.00604479	ACCS	0.250072	0.00553771	RP11-11N7.5	0.159021	0.00394169	SLC2A13
0.258228	0.00614001	CCDC47	-0.161863	0.00557971	BIN2	0.0652006	0.00395331	FTL
0.137278	0.00614398	HLA-DPB1	0.205824	0.00560116	ZNF280C	0.350256	0.00405681	IRAK1BP1
-0.177508	0.00618177	HELZ	-0.521784	0.00564086	S100A6	0.113609	0.00405693	RYR1
0.451905	0.00618582	CENPI	0.153188	0.00571338	NAPA	-0.469417	0.00407398	NKAIN2
0.294161	0.00623044	TMEM263	0.151067	0.00571375	RBM41	0.175826	0.00409057	TMEM176B
-0.819823	0.0063437	CRYL1	0.114751	0.00583436	ATP5E	0.104015	0.00411349	RASAL2
-0.862561	0.0063564	TMCO3	0.12231	0.0058547	NHLRC3	0.0956726	0.0042374	PREX1
-0.254615	0.00643043	BTG1	0.382476	0.00587092	DERL3	-0.255301	0.00427247	GNG2
0.147581	0.00644006	MLLT6	0.234035	0.0060205	ZMYND15	0.120632	0.0043232	RPS27
0.266362	0.00662969	KIF3B	0.284249	0.00611721	CGRRF1	-0.177598	0.00436056	UTRN
0.217391	0.00664093	TMX1	-0.88318	0.00613379	CD247	-0.829106	0.00436297	ERCC2
0.433415	0.00664129	KCNJ3	-0.745219	0.00617424	HSH2D	-0.661305	0.00444797	CENPK
-0.295078	0.00665295	TNFAIP8	0.303893	0.00617878	TRPM6	0.193893	0.00447662	AP2S1
0.210202	0.00666527	PRRC2A	0.226986	0.00621633	ZBTB10	0.0730456	0.00452841	SLC8A1
0.249994	0.00666987	C1orf228	-0.933002	0.00623229	TCEAL5	-0.257305	0.00468136	PITPNC1
0.247225	0.00667044	PAAF1	-0.427213	0.00624979	PPARGC1B	0.226498	0.00477157	PLP2
0.148471	0.00668148	USP10	0.0841419	0.0063431	HAVCR2	-0.37103	0.00478252	CTNNA2
0.241201	0.00669026	NELFB	0.206589	0.00637066	GINM1	0.66959	0.00481966	FAM135B
0.398199	0.00669431	IMPDH1	-0.315863	0.00648422	ARHGEF3	0.209356	0.00483189	POLR3K
0.288458	0.00680555	RNF44	-0.41937	0.00651338	HLA-F	-0.163705	0.00485319	TTC3
0.48081	0.00682927	COX7B2	0.112191	0.00655426	OS9	0.22361	0.0048798	MX1
0.531182	0.00683018	C9	0.273528	0.00659857	CD9	-0.480983	0.00502638	PSMA4
0.156	0.00684348	SRGAP3	0.216757	0.00663593	AIFM1	-1.11479	0.00504322	LIG3
0.192796	0.00684705	ACTR10	0.119893	0.00667173	TMEM176B	0.0689484	0.00505014	CTSB
0.300423	0.00705606	TMEM258	0.131711	0.00668211	TSPO	0.0761414	0.00507013	ACTB
0.441271	0.00706545	C1QL3	0.178423	0.00670539	TCEB1	0.21889	0.00515355	BAG1
0.517047	0.0071604	THYN1	0.269421	0.0067083	KCNH3	-0.819613	0.00530249	PACRG
0.435264	0.007188	TTPAL	0.161462	0.0069216	MESDC2	0.122562	0.00531325	CLOCK
0.517254	0.00728359	CCDC22	0.17916	0.00695051	RRN3	0.218548	0.00542948	POMZP3
0.290071	0.00735081	ATP2A3	0.200418	0.00701029	NUP155	0.188206	0.00544726	IRF3
0.137515	0.0075215	ARPC1B	0.21121	0.00704665	FOLR2	0.379092	0.00553924	LRRC8D
0.322862	0.00762497	PRKAB1	-0.612914	0.00712531	VAV3	0.0947206	0.00560538	ADCY7
0.454441	0.00763919	SYT13	0.148499	0.00737901	TLE3	-0.620638	0.00571967	DCUN1D5
0.186438	0.007648	PLXNC1	0.173268	0.0074191	MCOLN1	0.0607403	0.0059091	CSF1R
0.183319	0.00765429	RPN2	0.172091	0.00741992	NELFB	0.18807	0.0059215	REEP4
0.275294	0.00766049	DERL1	0.188841	0.00747486	UBE2V2	0.212339	0.0059385	HLA-DQA1
0.160082	0.00771768	CD63	-1.00627	0.00748604	FLNA	0.297798	0.00600201	TRAF5
0.344328	0.00773662	TAC1	-0.36484	0.00749912	DSTN	0.0847359	0.00606881	C1QB
0.408732	0.00782793	GTF3C4	0.317685	0.00758438	TRIM61	-0.456845	0.00615532	PTPN22
0.654078	0.00792142	ZNF624	0.125574	0.00761811	SLC12A9	0.399767	0.00625891	ZNF707
0.257449	0.00797379	LNX2	0.120112	0.00767171	SAT2	0.176675	0.00641389	FLII
0.39949	0.00800115	ADPRM	0.0922876	0.00767867	RPS2	0.37055	0.00646046	ADAT2
0.475294	0.0080237	VIPR1	0.121282	0.00770703	USP16	-0.399228	0.00656608	NDC1
0.184536	0.00811278	C9orf72	0.144253	0.00774681	DGKG	-0.344318	0.00673077	TNIK
0.517183	0.00818193	TSPAN9	0.0938287	0.00781846	ATP2B1	-0.31961	0.00674814	PPP2R5A
0.281714	0.00823484	APCDD1	0.23231	0.00786556	PCSK6	-0.450836	0.00675634	KSR1
0.133138	0.00838228	MICU1	0.144154	0.00792884	FPR1	-0.56852	0.00675731	MDFIC
0.460471	0.00839075	FECH	0.259084	0.00808613	ST8SIA1	0.166856	0.0067585	MINK1
0.358966	0.00846659	CINP	0.23237	0.00810002	HAUS5	-1.13674	0.00683813	BRINP3
-0.36006	0.00853973	TYW1	0.157456	0.00812736	LAMTOR5	-0.994954	0.00705802	KCNE1
0.297896	0.00864204	HECW2	0.151601	0.00820401	AK2	0.277194	0.0072407	NKIRAS1
0.0950847	0.00864914	RPS15	0.139339	0.00829967	SFT2D2	0.302165	0.00732769	U2AF1L5
0.593338	0.00869618	SOBP	0.250081	0.00834331	SNN	0.168907	0.00734467	STK11
-0.438385	0.00882254	NCEH1	0.0670775	0.00838224	TUBA1B	-0.244136	0.00736113	PSD3
