## Supplementary material for "NEBULA: a fast negative binomial mixed model for differential expression and co-expression analyses of large-scale multi-subject single-cell data": Table S3

### Sheet: Sheet1
	Estimation strategy for testing a fixed-efects predictor
Condition	Cell-level overdispersion	Subject-level overdispersion
	NEBULA-HL	NEBULA-HL
	NEBULA-LN	NEBULA-HL
	NEBULA-LN	NEBULA-LN
For cell-level predictors:
For subject-level predictors:
